# Computational and experimental performance of CRISPR homing gene drive strategies with multiplexed gRNAs

**DOI:** 10.1101/679902

**Authors:** Samuel E. Champer, Suh Yeon Oh, Chen Liu, Zhaoxin Wen, Andrew G. Clark, Philipp W. Messer, Jackson Champer

## Abstract

CRISPR homing gene drives potentially have the capacity for large-scale population modification or suppression. However, resistance alleles formed by the drives can prevent them from successfully spreading. Such alleles have been found to form at high rates in most studies, including those in both insects and mammals. One possible solution to this issue is the use of multiple guide RNAs (gRNAs), thus allowing cleavage by the drive even if resistance sequences are present at some of the gRNA target sequences. Here, we develop a high-fidelity model incorporating several factors affecting the performance of drives with multiple gRNAs, including timing of cleavage, reduction in homology-directed repair efficiency due to imperfect homology around the cleavage site, Cas9 activity saturation, variance in the activity level of individual gRNAs, and formation of resistance alleles due to incomplete homology-directed repair. We parameterize the model using data from homing drive experiments designed to investigate these factors and then use it to analyze several types of homing gene drives. We find that each type of drive has an optimal number of gRNAs, usually between two and eight, dependent on drive type and performance parameters. Our model indicates that utilization of multiple gRNAs is insufficient for construction of successful gene drives, but that it provides a critical boost to drive efficiency when combined with other strategies for population modification or suppression.
