## Supplemental Data for "Computational and experimental performance of CRISPR homing gene drive strategies with multiplexed gRNAs"

### Sheet: Data Set S1
Data Set S1
Glossary			Fisher's exact test is used for all statistical comparisons, *p<0.05, **p<0.01, ***p<0.001									Phenotype	Genotypes (for combinations of targets and drives with 1-gRNA)
R = dsRed phenotype				D = homing drive allele, with Cas9 and dsRed inserted in a disrupted EGFP gene								R	D/D, D/r2
G = EGFP phenotype				r1 = resistance allele, preserves target gene function								RG	D/EGFP, D/r1
m = mosaic for EGFP phenotype				r2 = resistance allele, disrupts target gene function								WT	r2/r2
WT = wild type phenotype				r2m = mosaic for r2 allele								G	EGFP/EGFP, EGFP/r1, EGFP/r2, r1/r1, r1/r2, EGFP/r2m, r1/r2m
♀ = female				EGFP = target allele								Rm	D/r2m
♂ = male				+ = wild type allele (no target allele)								m	r2/r2m, r2m/r2m
				all listed progeny are derived from a single gene drive insect
1-gRNA (site 1) drive with U6:3 promoter/gRNA gene
Progeny of D/EGFP females and EGFP/EGFP males															Rate	Stdev								p-value	Comparison
Insect	RG♂	RG♀	Rm♂	Rm♀	R♂	R♀	G♂	G♀	m♂	m♀	WT♂	WT♀	Total		0.913826	0.00863552	Drive Inheritance Rate							<0.0001***	Drive inheritance compared to Mendelian expectation
#1					22	21							43		0.827652	0.017271	Drive Conversion Rate							1	Embryo r2 allele formation rate in flies inheriting a drive allele compared to flies not inheriting a drive allele
#2	1				43	23							67		0.962694	0.00610054	Embryo r2 Allele Formation Rate in Flies Inheriting a Drive Allele
#3	2				38	24							64		0.00932642	0.00309428	Embryo r2 Allele Mosaicism Rate in Flies Inheriting a Drive Allele
#4		1			16	22						2	41		0.967033	0.0187172	Embryo r2 Allele Formation Rate in Flies Not Inheriting a Drive Allele
#5	1	1	1		20	26					1		50		0	0	Embryo r2 Allele Mosaicism Rate in Flies Not Inheriting a Drive Allele
#6					4	5							9
#7				1	19	26					1		47
#8		2			37	33					6	6	84
#9		3			16	16						4	39
#10	1				11	18					7	4	41
#11					33	22							55
#12	2	1			29	31	1				11	8	83
#13				1	20	30					4	8	63
#14					22	13	1					4	40
#15	3	1	1	1	27	41	1				7	1	83
#16			2		40	22					4	1	69
#17	1	2			39	27							69
#18	4	1	2		50	43					5	4	109
total	15	12	6	3	486	443	3	0	0	0	46	42	1056
Progeny of D/EGFP males and EGFP/EGFP females															Rate	Stdev								p-value	Comparison
Insect	RG♂	RG♀	Rm♂	Rm♀	R♂	R♀	G♂	G♀	m♂	m♀	WT♂	WT♀	Total		0.803255	0.0105757	Drive Inheritance Rate							<0.0001***	Drive inheritance compared to Mendelian expectation
#1	53	42					18	18					131		0.606511	0.0211513	Drive Conversion Rate
#2	47	67					19	11					144
#3	54	59					22	20					155
#4	34	42					8	13					97
#5	30	39					7	4					80
#6	28	41					10	5					84
#7	38	33					7	12					90
#8	16	23					6	6					51
subtotal	300	346	0	0	0	0	97	89	0	0	0	0	832
Progeny of D/EGFP males and +/+ females
Insect	RG♂	RG♀	Rm♂	Rm♀	R♂	R♀	G♂	G♀	m♂	m♀	WT♂	WT♀	Total
#9					32	39						1	72
#10					36	22					14	15	87
#11					46	44					13	15	118
#12					36	43						1	80
#13					64	64					3	9	140
#14					24	39					13	8	84
subtotal	0	0	0	0	238	251	0	0	0	0	43	49	581
total	300	346	0	0	238	251	97	89	0	0	43	49	1413

### Sheet: Data Set S2
Data Set S2
Glossary			Fisher's exact test is used for all statistical comparisons, *p<0.05, **p<0.01, ***p<0.001									Phenotype	Genotypes (for combinations of targets and drives with 1-gRNA)
R = dsRed phenotype				D = homing drive allele, with Cas9 and dsRed inserted in a disrupted EGFP gene								R	D/D, D/r2
G = EGFP phenotype				r1 = resistance allele, preserves target gene function								RG	D/EGFP, D/r1
m = mosaic for EGFP phenotype				r2 = resistance allele, disrupts target gene function								WT	r2/r2
WT = wild type phenotype				r2m = mosaic for r2 allele								G	EGFP/EGFP, EGFP/r1, EGFP/r2, r1/r1, r1/r2, EGFP/r2m, r1/r2m
♀ = female				EGFP = target allele								Rm	D/r2m
♂ = male				+ = wild type allele (no target allele)								m	r2/r2m, r2m/r2m
				all listed progeny are derived from a single gene drive insect
1-gRNA (site 1) drive with U6:3 promoter/tRNA/gRNA gene
Progeny of D/EGFP females and EGFP/EGFP males															Rate	Stdev								p-value	Comparison
Insect	RG♂	RG♀	Rm♂	Rm♀	R♂	R♀	G♂	G♀	m♂	m♀	WT♂	WT♀	Total		0.908102	0.0100454	Drive Inheritance Rate							<0.0001***	Drive inheritance compared to Mendelian expectation
#1			1		19	28					3	6	57		0.816203	0.0200909	Drive Conversion Rate							0.15	Embryo r2 allele formation rate in flies inheriting a drive allele compared to flies not inheriting a drive allele
#2	1	3	1		42	36					2	4	89		0.95739	0.0073702	Embryo r2 Allele Formation Rate in Flies Inheriting a Drive Allele
#3	3		1		49	53					3	4	113		0.011984	0.00397067	Embryo r2 Allele Mosaicism Rate in Flies Inheriting a Drive Allele
#4	1	1			54	38	2			1	15	8	120		0.921053	0.0309317	Embryo r2 Allele Formation Rate in Flies Not Inheriting a Drive Allele
#5	3	3	2		55	47					6	5	121		0.0394737	0.0223358	Embryo r2 Allele Mosaicism Rate in Flies Not Inheriting a Drive Allele
#6	2	1	1		40	36					1		81
#7	1		1		39	38			1	1	6	4	91
#8	2	1		2	55	57	1				1		119
#9	1				5	5					1	1	13
#10					14	9							23
total	14	9	7	2	372	347	3	0	1	2	38	32	827
Progeny of D/EGFP males and EGFP/EGFP females															Rate	Stdev								p-value	Comparison
Insect	RG♂	RG♀	Rm♂	Rm♀	R♂	R♀	G♂	G♀	m♂	m♀	WT♂	WT♀	Total		0.828225	0.0100699	Drive Inheritance Rate							<0.0001***	Drive inheritance compared to Mendelian expectation
#1	55	57					11	14					137		0.65645	0.0201398	Drive Conversion Rate
#2	70	80					9	7					166
#3	67	58					8	4					137
#4	67	61					11	6					145
#5	65	50					18	10					143
#6	90	57					18	10					175
#7	56	62					20	16					154
#8	47	45					24	17					133
#9	46	52					10	6					114
#10	38	39					11	11					99
total	601	561	0	0	0	0	140	101	0	0	0	0	1403

### Sheet: Data Set S3
Data Set S3
Glossary			Fisher's exact test is used for all statistical comparisons, *p<0.05, **p<0.01, ***p<0.001									Phenotype	Genotypes (for combinations of targets and drives with 1-gRNA)
R = dsRed phenotype				D = homing drive allele, with Cas9 and dsRed inserted in a disrupted EGFP gene								R	D/D, D/r2
G = EGFP phenotype				r1 = resistance allele, preserves target gene function								RG	D/EGFP, D/r1
m = mosaic for EGFP phenotype				r2 = resistance allele, disrupts target gene function								WT	r2/r2
WT = wild type phenotype				r2m = mosaic for r2 allele								G	EGFP/EGFP, EGFP/r1, EGFP/r2, r1/r1, r1/r2, EGFP/r2m, r1/r2m
♀ = female				EGFP = target allele								Rm	D/r2m
♂ = male				+ = wild type allele (no target allele)								m	r2/r2m, r2m/r2m
				all listed progeny are derived from a single gene drive insect
1-gRNA (site 1) drive with U6:3 promoter/tRNA/gRNA gene and poor right end homology (in-line with gRNA site 4)
Progeny of D/EGFP females and EGFP/EGFP males															Rate	Stdev								p-value	Comparison
Insect	RG♂	RG♀	Rm♂	Rm♀	R♂	R♀	G♂	G♀	m♂	m♀	WT♂	WT♀	Total		0.840936	0.0125079	Drive Inheritance Rate							<0.0001***	Drive inheritance compared to Mendelian expectation
#1	1	1		2	59	52	1				1	2	119		0.681871	0.0250158	Drive Conversion Rate							0.0441*	Embryo r2 allele formation rate in flies inheriting a drive allele compared to flies not inheriting a drive allele
#2	1	2	2	6	29	32			1		2	2	77		0.94993	0.00813333	Embryo r2 Allele Formation Rate in Flies Inheriting a Drive Allele
#3					48	45			1		13	10	117		0.0222531	0.00550103	Embryo r2 Allele Mosaicism Rate in Flies Inheriting a Drive Allele
#4				1	30	36	2			1	10	8	88		0.904412	0.0252125	Embryo r2 Allele Formation Rate in Flies Not Inheriting a Drive Allele
#5				1	6	4					1	2	14		0.0294118	0.014488	Embryo r2 Allele Mosaicism Rate in Flies Not Inheriting a Drive Allele
#6	2	2	1	1	41	45		1			16	16	125		0.835419	0.0369085	Percent Drive Conversion Compared to Drive with Good Right End Homology
#7			1		28	25	2	1		1	6	4	68
#8	1	2			41	38		1			8	10	101
#9	6	2	1		62	62		1			7	5	146
total	11	9	5	11	344	339	5	4	2	2	64	59	855
Progeny of D/EGFP males and EGFP/EGFP females															Rate	Stdev								p-value	Comparison
Insect	RG♂	RG♀	Rm♂	Rm♀	R♂	R♀	G♂	G♀	m♂	m♀	WT♂	WT♀	Total		0.793669	0.0138557	Drive Inheritance Rate							<0.0001***	Drive inheritance compared to Mendelian expectation
#1	30	25					4	6					65		0.587339	0.0277113	Drive Conversion Rate
#2	48	42					16	14					120		0.894719	0.0503538	Percent Drive Conversion Compared to Drive with Good Right End Homology
#3	54	56					23	8					141
subtotal	132	123	0	0	0	0	43	28	0	0	0	0	326
Progeny of D/EGFP males and +/+ females
Insect	RG♂	RG♀	Rm♂	Rm♀	R♂	R♀	G♂	G♀	m♂	m♀	WT♂	WT♀	Total
#4					46	48					8	9	111
#5					48	24					6	5	83
#6					42	44					8	5	99
#7					24	33					14	12	83
#8					64	49	2	2			15	19	151
subtotal	0	0	0	0	224	198	2	2	0	0	51	50	527
total	132	123	0	0	224	198	45	30	0	0	51	50	853

### Sheet: Data Set S4
Data Set S4
Glossary			Fisher's exact test is used for all statistical comparisons, *p<0.05, **p<0.01, ***p<0.001									Phenotype	Male genotypes	Female genotypes
R = dsRed phenotype				D = homing drive allele, with Cas9 and dsRed inserted in a disrupted yellow gene								Ry	D	D/D, D/r2
y = yellow phenotype				r1 = resistance allele, preserves target gene function								R	none	D/+, D/r1
m = mosaic for yellow phenotype				r2 = resistance allele, disrupts target gene function								y	r2	r2/r2
WT = wild type				r2m = mosaic for r2 allele								WT	+, r1	+/+, +/r1, +/r2, r1/r1, r1/r2, +/r2m, r1/r2m
♀ = female				+ = wild type yellow allele								Rm	none	D/r2m
♂ = male				all listed progeny are derived from a single gene drive insect								m	r2m	r2/r2m, r2m/r2m
1-gRNA split drive targeting yellow
Progeny of D/+ females (with one copy of Cas9) and + males												Rate	Stdev
Insect	Ry♂	WT♂	y♂	R♀	Rm♀	Ry♀	WT♀	m♀	y♀	Total		0.925234	0.00804057	dsRed Inheritance
#1	70		9	4	6	38		4	1	132		0.700935	0.0321623	Drive Conversion
#2	69		7	3	6	60			2	147		0.818182	0.0177343	Embryo r2 Allele Formation Rate in Flies Inheriting a Drive Allele
#3	70		7		7	47			5	136		0.145877	0.0162302	Embryo r2 Allele Mosaicism Rate in Flies Inheriting a Drive Allele
#4	91		6	2	11	71		1	1	183		0.834467	0.0176981	Embryo r2 Allele Formation Rate in Flies Not Inheriting a Drive Allele
#5	73	1	2	4	7	30		3	3	123		0.126984	0.015855	Embryo r2 Allele Mosaicism Rate in Flies Not Inheriting a Drive Allele
#6	103		7	3	6	63		4	5	191
#7	73		9	1	13	59		1	2	158
total	549	1	47	17	56	368	0	13	19	1070
Progeny of D/+ females (with one copy of Cas9 and one additional gRNA targeting a neutral site) and + males												Rate	Stdev									p-value	Comparison
Insect	Ry♂	WT♂	y♂	R♀	Rm♀	Ry♀	WT♀	m♀	y♀	Total		0.940506	0.00841594	dsRed Inheritance								0.2266	Drive inheritance compared to system with no additional gRNAs
#1	76			3	11	62	1	1		154		0.762025	0.0336638	Drive Conversion								0.0003***	Embryo r2 allele formation rate compared system with no additional gRNAs
#2	58	3	1	6	18	44		2	3	135		0.713918	0.0229432	Embryo r2 Allele Formation Rate in Flies Inheriting a Drive Allele
#3	75	1	5	2	19	49		2	7	160		0.231959	0.021428	Embryo r2 Allele Mosaicism Rate in Flies Inheriting a Drive Allele
#4	76		4	2	13	51		5	5	156		0.721448	0.0236596	Embryo r2 Allele Formation Rate in Flies Not Inheriting a Drive Allele
#5	99		4	7	19	53			3	185		0.222841	0.0219637	Embryo r2 Allele Mosaicism Rate in Flies Not Inheriting a Drive Allele
total	384	4	14	20	80	259	1	10	18	790
Progeny of D/+ females (with one copy of Cas9 and four additional gRNAs targeting a neutral site) and + males												Rate	Stdev									p-value	Comparison
Insect	Ry♂	WT♂	y♂	R♀	Rm♀	Ry♀	WT♀	m♀	y♀	Total		0.926667	0.00951879	dsRed Inheritance								0.9279	Drive inheritance compared to system with no additional gRNAs
#1	60		4	4	20	49	1		2	140		0.706667	0.0380752	Drive Conversion								<0.0001***	Embryo r2 allele formation rate compared system with no additional gRNAs
#2	76	1	9	11	28	34		3	3	165		0.656676	0.0247853	Embryo r2 Allele Formation Rate in Flies Inheriting a Drive Allele								0.3056	Drive inheritance compared to system with one additional gRNA
#3	68		3	3	19	61		1	5	160		0.27248	0.0232411	Embryo r2 Allele Mosaicism Rate in Flies Inheriting a Drive Allele								0.0995	Embryo r2 allele formation rate compared system with one additional gRNA
#4	73		4	1	15	37	1		7	138		0.652819	0.0259334	Embryo r2 Allele Formation Rate in Flies Not Inheriting a Drive Allele
#5	81	2	2	3	13	39	2	1	4	147		0.281899	0.0245089	Embryo r2 Allele Mosaicism Rate in Flies Not Inheriting a Drive Allele
total	358	3	22	22	95	220	4	5	21	750

### Sheet: Data Set S5
Data Set S5
Glossary			Fisher's exact test is used for all statistical comparisons, *p<0.05, **p<0.01, ***p<0.001									Phenotype	Male genotypes	Female genotypes
R = dsRed phenotype				D = homing drive allele, with Cas9 and dsRed inserted in a disrupted yellow gene								Ry	D	D/D, D/r2
y = yellow phenotype				r1 = resistance allele, preserves target gene function								R	none	D/+, D/r1
m = mosaic for yellow phenotype				r2 = resistance allele, disrupts target gene function								y	r2	r2/r2
WT = wild type				r2m = mosaic for r2 allele								WT	+, r1	+/+, +/r1, +/r2, r1/r1, r1/r2, +/r2m, r1/r2m
♀ = female				+ = wild type yellow allele								Rm	none	D/r2m
♂ = male				all listed progeny are derived from a single gene drive insect								m	r2m	r2/r2m, r2m/r2m
1-gRNA split drive targeting yellow with standard drive targeting yellow
Progeny of females (with one copy of the standard drive targeting yellow and one of the split drive) and + males												Rate	Stdev								p-value	Comparison
Insect	Ry♂	WT♂	y♂	R♀	Rm♀	Ry♀	WT♀	m♀	y♀	Total		0.182759	0.0226942	Embryo r2 Allele Formation Rate in Flies Inheriting a Drive Allele							0.8963	Embryo r2 allele formation rate compared to standard drive D/D flies
#1	47			30	13	13				103		0.241379	0.0251283	Embryo r2 Allele Mosaicism Rate in Flies Inheriting a Drive Allele							0.3925	Embryo r2 allele formation rate compared to standard drive D/+ flies inheriting a drive allele
#2	71			38	14	13				136											0.3471	Embryo r2 allele formation rate compared to standard drive D/r2 flies
#3	6			2	3	1				12											0.4152	Embryo r2 allele formation (full + mosaic) compared to standard drive D/D flies
#4	65			39	11	8				123											0.8812	Embryo r2 allele formation (full + mosaic) compared to standard drive D/+ flies inheriting a drive allele
#5	52			19	10	9				90											0.0036**	Embryo r2 allele formation (full + mosaic) compared to standard drive D/r2 flies
#6	45			39	19	9				112
total	286	0	0	167	70	53	0	0	0	576

### Sheet: Data Set S6
Data Set S6
Glossary			Fisher's exact test is used for all statistical comparisons, *p<0.05, **p<0.01, ***p<0.001									Phenotype	Genotypes (for combinations of targets and drives with 1-gRNA)
R = dsRed phenotype				D = homing drive allele, with Cas9 and dsRed inserted in a disrupted EGFP gene								R	D/D, D/r2
G = EGFP phenotype				r1 = resistance allele, preserves target gene function								RG	D/EGFP, D/r1
m = mosaic for EGFP phenotype				r2 = resistance allele, disrupts target gene function								WT	r2/r2
WT = wild type phenotype				r2m = mosaic for r2 allele								G	EGFP/EGFP, EGFP/r1, EGFP/r2, r1/r1, r1/r2, EGFP/r2m, r1/r2m
♀ = female				EGFP = target allele								Rm	D/r2m
♂ = male				+ = wild type allele (no target allele)								m	r2/r2m, r2m/r2m
				all listed progeny are derived from a single gene drive insect
2-gRNA (site 1 and 2) drive with U6:3 promoter/tRNA/gRNA gene
(site 2 has low activity)
Progeny of D/EGFP females and EGFP/EGFP males															Rate	Stdev								p-value	Comparison
Insect	RG♂	RG♀	Rm♂	Rm♀	R♂	R♀	G♂	G♀	m♂	m♀	WT♂	WT♀	Total		0.892111	0.0105668	Drive Inheritance Rate							<0.0001***	Drive inheritance compared to Mendelian expectation
#1	2	4	1	2	27	47				1	3	4	91		0.784223	0.0211336	Drive Conversion Rate							<0.0001***	Embryo r2 allele formation rate in flies inheriting a drive allele compared to flies not inheriting a drive allele
#2	4	2	1	1	38	58	2	1	1	1	2	12	123		0.93368	0.00897342	Embryo r2 Allele Formation Rate in Flies Inheriting a Drive Allele
#3	2	3	2	1	43	52		1	1		1		106		0.0273082	0.00587721	Embryo r2 Allele Mosaicism Rate in Flies Inheriting a Drive Allele
#4	5	2		3	43	71	1				4	8	137		0.752688	0.0447392	Embryo r2 Allele Formation Rate in Flies Not Inheriting a Drive Allele
#5		2	4	1	34	56	1		2	4	6	7	117		0.150538	0.0370811	Embryo r2 Allele Mosaicism Rate in Flies Not Inheriting a Drive Allele
#6		1	1		35	43	2	1	1		4	6	94
#7		1	1		58	74				1	7	2	144
#8	1	1	3		21	18			1	1	2	2	50
total	14	16	13	8	299	419	6	3	6	8	29	41	862
				51	718					23	70
Progeny of D/EGFP males and EGFP/EGFP females															Rate	Stdev								p-value	Comparison
Insect	RG♂	RG♀	Rm♂	Rm♀	R♂	R♀	G♂	G♀	m♂	m♀	WT♂	WT♀	Total		0.808538	0.0141515	Drive Inheritance Rate							<0.0001***	Drive inheritance compared to Mendelian expectation
#1	73	57					7	14					151		0.617076	0.0283029	Drive Conversion Rate
#2	30	44					6	10					90
#3	60	48					16	8					132
#4	39	42					7	5					93
subtotal	202	191	0	0	0	0	36	37	0	0	0	0	466
Progeny of D/EGFP males and +/+ females
Insect	RG♂	RG♀	Rm♂	Rm♀	R♂	R♀	G♂	G♀	m♂	m♀	WT♂	WT♀	Total
#5	36	35					3	13					87
#6	17	19					3	4					43
#7	30	38					11	12					91
#8	28	29					10	19					86
subtotal	111	121	0	0	0	0	27	48	0	0	0	0	307
total	313	312	0	0	0	0	63	85	0	0	0	0	773

### Sheet: Data Set S7
Data Set S7
Glossary			Fisher's exact test is used for all statistical comparisons, *p<0.05, **p<0.01, ***p<0.001									Phenotype	Genotypes (for combinations of targets and drives with 1-gRNA)
R = dsRed phenotype				D = homing drive allele, with Cas9 and dsRed inserted in a disrupted EGFP gene								R	D/D, D/r2
G = EGFP phenotype				r1 = resistance allele, preserves target gene function								RG	D/EGFP, D/r1
m = mosaic for EGFP phenotype				r2 = resistance allele, disrupts target gene function								WT	r2/r2
WT = wild type phenotype				r2m = mosaic for r2 allele								G	EGFP/EGFP, EGFP/r1, EGFP/r2, r1/r1, r1/r2, EGFP/r2m, r1/r2m
♀ = female				EGFP = target allele								Rm	D/r2m
♂ = male				+ = wild type allele (no target allele)								m	r2/r2m, r2m/r2m
				all listed progeny are derived from a single gene drive insect
2-gRNA (site 1 and 4) drive with U6:3 promoter/tRNA/gRNA gene
(site 4 has low activity)
Progeny of D/EGFP females and EGFP/EGFP males															Rate	Stdev								p-value	Comparison
Insect	RG♂	RG♀	Rm♂	Rm♀	R♂	R♀	G♂	G♀	m♂	m♀	WT♂	WT♀	Total		0.871605	0.0117542	Drive Inheritance Rate							<0.0001***	Drive inheritance compared to Mendelian expectation
#1	2	1	2	3	50	51			1	1	4	8	123		0.74321	0.0235083	Drive Conversion Rate							<0.0001***	Embryo r2 allele formation rate in flies inheriting a drive allele compared to flies not inheriting a drive allele
#2		1	1	1	41	38	1		1	2	8	6	100		0.922096	0.0100871	Embryo r2 Allele Formation Rate in Flies Inheriting a Drive Allele
#3		2	1	2	54	40				1	10	8	118		0.0552408	0.00859782	Embryo r2 Allele Mosaicism Rate in Flies Inheriting a Drive Allele
#4	1	1	2	4	34	35						2	79		0.788462	0.0400468	Embryo r2 Allele Formation Rate in Flies Not Inheriting a Drive Allele
#5			4	4	43	30				1	2	2	86		0.192308	0.038646	Embryo r2 Allele Mosaicism Rate in Flies Not Inheriting a Drive Allele
#6	1	2	4	2	43	45			4	2	9	3	115
#7	3	2	7	2	56	53			3	3	7	8	144
#8					4	4							8
#9					11	19	1			1	2	3	37
total	7	9	21	18	336	315	2	0	9	11	42	40	810
Progeny of D/EGFP males and EGFP/EGFP females															Rate	Stdev								p-value	Comparison
Insect	RG♂	RG♀	Rm♂	Rm♀	R♂	R♀	G♂	G♀	m♂	m♀	WT♂	WT♀	Total		0.79902	0.0114542	Drive Inheritance Rate							<0.0001***	Drive inheritance compared to Mendelian expectation
#1	79	69					3	4					155		0.598039	0.0229084	Drive Conversion Rate
#2	59	53					21	17					150
#3	36	29					10	19					94
#4	37	39					8	2					86
#5	43	35					15	11					104
#6	39	33					14	12					98
#7	51	50					18	15					134
#8	31	45					6	12					94
#9	25	31					7	4					67
#10	25	33					7	10					75
subtotal	425	417	0	0	0	0	109	106	0	0	0	0	1057
Progeny of D/EGFP males and +/+ females
Insect	RG♂	RG♀	Rm♂	Rm♀	R♂	R♀	G♂	G♀	m♂	m♀	WT♂	WT♀	Total
#11					38	40					5	1	84
#12					28	30					14	11	83
subtotal	0	0	0	0	66	70	0	0	0	0	19	12	167
total	425	417	0	0	66	70	109	106	0	0	19	12	1224
Progeny of D/? males (which were red and not green phenotype progeny of D/EGFP females and EGFP/EGFP males) and+/+ females
Insect	R♂	R♀	WT♂	WT♀	Total		Drive Conversion Rate	Stdev	p-value for drive inheritance compared to Mendelian expectation
#1	33	33	20	15	101		0.306931	0.0947009
#2	13	24	9	13	59		0.254237	0.125911
#3	21	36	15	24	96		0.1875	0.100252
#4	15	26	17	19	77		0.0649351	0.11372
#5	38	27	23	25	113		0.150442	0.0930014

### Sheet: Data Set S8
Data Set S8
Glossary			Fisher's exact test is used for all statistical comparisons, *p<0.05, **p<0.01, ***p<0.001									Phenotype	Genotypes (for combinations of targets and drives with 1-gRNA)
R = dsRed phenotype				D = homing drive allele, with Cas9 and dsRed inserted in a disrupted EGFP gene								R	D/D, D/r2
G = EGFP phenotype				r1 = resistance allele, preserves target gene function								RG	D/EGFP, D/r1
m = mosaic for EGFP phenotype				r2 = resistance allele, disrupts target gene function								WT	r2/r2
WT = wild type phenotype				r2m = mosaic for r2 allele								G	EGFP/EGFP, EGFP/r1, EGFP/r2, r1/r1, r1/r2, EGFP/r2m, r1/r2m
♀ = female				EGFP = target allele								Rm	D/r2m
♂ = male				+ = wild type allele (no target allele)								m	r2/r2m, r2m/r2m
				all listed progeny are derived from a single gene drive insect
3-gRNA (site 1, 3, and 4) drive with U6:3 promoter/tRNA/gRNA gene
(site 4 has low activity)
Progeny of D/EGFP females and EGFP/EGFP males															Rate	Stdev								p-value	Comparison
Insect	RG♂	RG♀	Rm♂	Rm♀	R♂	R♀	G♂	G♀	m♂	m♀	WT♂	WT♀	Total		0.902344	0.00927654	Drive Inheritance Rate							<0.0001***	Drive inheritance compared to Mendelian expectation
#1				3	45	52			1	3	9	9	122		0.804688	0.0185531	Drive Conversion Rate							<0.0001***	Embryo r2 allele formation rate in flies inheriting a drive allele compared to flies not inheriting a drive allele
#2	2	5	8	2	44	40			5		9	8	123		0.948052	0.0073007	Embryo r2 Allele Formation Rate in Flies Inheriting a Drive Allele
#3				1	9	16						1	27		0.0324675	0.00583071	Embryo r2 Allele Mosaicism Rate in Flies Inheriting a Drive Allele
#4	1	1	1		60	74						1	138		0.82	0.0384187	Embryo r2 Allele Formation Rate in Flies Not Inheriting a Drive Allele
#5		1	4	1	35	36			1	3	5	8	94		0.17	0.0375633	Embryo r2 Allele Mosaicism Rate in Flies Not Inheriting a Drive Allele
#6	1	1	1	2	43	44			2	2	6	2	104
#7	1		1	4	51	40					2	2	101
#8					31	3					2		36
#9			1	1	27	35							64
#10	1				11	5					1	2	20
#11	1				13	15						1	30
#12					31	33					1	5	70
#13	3				40	43		1			6	2	95
total	10	8	16	14	440	436	0	1	9	8	41	41	1024
Progeny of D/EGFP males and EGFP/EGFP females															Rate	Stdev								p-value	Comparison
Insect	RG♂	RG♀	Rm♂	Rm♀	R♂	R♀	G♂	G♀	m♂	m♀	WT♂	WT♀	Total		0.800581	0.00963433	Drive Inheritance Rate							<0.0001***	Drive inheritance compared to Mendelian expectation
#1	59	64					9	8					140		0.601163	0.0192687	Drive Conversion Rate
#2	69	63					14	10					156
#3	59	47					23	18					147
#4	53	42					22	21					138
#5	62	74					9	11					156
#6	67	46					9	12					134
#7	45	40					8	12					105
#8	46	33					14	14					107
#9	28	30					12	2					72
#10	43	42					8	14					107
subtotal	531	481	0	0	0	0	128	122	0	0	0	0	1262
Progeny of D/EGFP males and +/+ females
Insect	RG♂	RG♀	Rm♂	Rm♀	R♂	R♀	G♂	G♀	m♂	m♀	WT♂	WT♀	Total
#11					51	62	3				16	15	147
#12					70	60					14	18	162
#13					46	40		1			15	9	111
#14					19	17					1	1	38
subtotal	0	0	0	0	186	179	3	1	0	0	46	43	458
total	531	481	0	0	186	179	131	123	0	0	46	43	1720
Progeny of D/? males (which were red and not green phenotype progeny of D/EGFP females and EGFP/EGFP males) and+/+ females
Insect	R♂	R♀	WT♂	WT♀	Total		Drive Conversion Rate	Stdev	p-value for drive inheritance compared to Mendelian expectation
#1	40	50	29	28	147		0.22449	0.0803735
#2	33	31	16	23	103		0.242718	0.0955865
#3	16	10	7	7	40		0.3	0.150831
#4	20	25	17	23	85		0.0588235	0.108277
#5	28	28	20	23	99		0.131313	0.0996335
#6	33	46	27	36	142		0.112676	0.0833837
#7	38	30	19	34	121		0.123967	0.0902078
#8	37	34	35	14	120		0.183333	0.0897399

### Sheet: Data Set S9
Data Set S9
Glossary			Fisher's exact test is used for all statistical comparisons, *p<0.05, **p<0.01, ***p<0.001									Phenotype	Genotypes (for combinations of targets and drives with 1-gRNA)
R = dsRed phenotype				D = homing drive allele, with Cas9 and dsRed inserted in a disrupted EGFP gene								R	D/D, D/r2
G = EGFP phenotype				r1 = resistance allele, preserves target gene function								RG	D/EGFP, D/r1
m = mosaic for EGFP phenotype				r2 = resistance allele, disrupts target gene function								WT	r2/r2
WT = wild type phenotype				r2m = mosaic for r2 allele								G	EGFP/EGFP, EGFP/r1, EGFP/r2, r1/r1, r1/r2, EGFP/r2m, r1/r2m
♀ = female				EGFP = target allele								Rm	D/r2m
♂ = male				+ = wild type allele (no target allele)								m	r2/r2m, r2m/r2m
				all listed progeny are derived from a single gene drive insect
4-gRNA (site 1, 2, 3, and 4) drive with U6:3 promoter/tRNA/gRNA gene
(sites 2 and 4 have low activity)
Progeny of D/EGFP females and EGFP/EGFP males															Rate	Stdev								p-value	Comparison
Insect	RG♂	RG♀	Rm♂	Rm♀	R♂	R♀	G♂	G♀	m♂	m♀	WT♂	WT♀	Total		0.863499	0.00942816	Drive Inheritance Rate							<0.0001***	Drive inheritance compared to Mendelian expectation
#1				1	6	4							11		0.726998	0.0188563	Drive Conversion Rate							<0.0001***	Embryo r2 allele formation rate in flies inheriting a drive allele compared to flies not inheriting a drive allele
#2	2	2	3	3	38	33			6	2	16	6	111		0.926638	0.00770529	Embryo r2 Allele Formation Rate in Flies Inheriting a Drive Allele
#3	2		2	2	50	48			2	1	6	4	117		0.0497817	0.00642752	Embryo r2 Allele Mosaicism Rate in Flies Inheriting a Drive Allele
#4	3		5	3	66	43	1		2	2	5	8	138		0.745856	0.0323614	Embryo r2 Allele Formation Rate in Flies Not Inheriting a Drive Allele
#5	3	3	3	6	54	35			4	1	14	4	127		0.20442	0.0299753	Embryo r2 Allele Mosaicism Rate in Flies Not Inheriting a Drive Allele
#6	1	2	3	2	48	50			3	1	5	4	119
#7	1	1	7	6	45	30	1		2	4	5	4	106
#8				1	49	56			1	1	6	5	119
#9	2	1	2		51	52		1	1	2	6	3	121
#10			4	4	8	22		1		2	5	1	47
#11	1				46	50					4	5	106
#12		1			59	48	1				5	3	117
#13	1	1			10	10		1			3	2	28
#14					22	28	2	1			2	4	59
total	16	11	29	28	552	509	5	4	21	16	82	53	1326
Progeny of D/EGFP males and EGFP/EGFP females															Rate	Stdev								p-value	Comparison
Insect	RG♂	RG♀	Rm♂	Rm♀	R♂	R♀	G♂	G♀	m♂	m♀	WT♂	WT♀	Total		0.82481	0.00886664	Drive Inheritance Rate							<0.0001***	Drive inheritance compared to Mendelian expectation
#1	66	56					13	6					141		0.649619	0.0177333	Drive Conversion Rate
#2	32	54					7	7					100
#3	79	72					11	8					170
#4	65	65					10	12					152
#5	50	41					19	26					136
#6	59	48					13	12					132
#7	39	53					12	12					116
#8	51	40					7	6					104
#9	38	49					13	12					112
#10	48	32					9	5					94
#11	40	57					10	7					114
#12	42	43					25	8					118
subtotal	609	610	0	0	0	0	149	121	0	0	0	0	1489
Progeny of D/EGFP males and +/+ females
Insect	RG♂	RG♀	Rm♂	Rm♀	R♂	R♀	G♂	G♀	m♂	m♀	WT♂	WT♀	Total
#13					39	45		1			6	7	98
#14					44	41					7	7	99
#15					43	48		1			5	12	109
#16					19	18		1			3	2	43
subtotal	0	0	0	0	145	152	0	3	0	0	21	28	349
total	609	610	0	0	145	152	149	124	0	0	21	28	1838
Progeny of D/? males (which were red and not green phenotype progeny of D/EGFP females and EGFP/EGFP males) and+/+ females
Insect	R♂	R♀	WT♂	WT♀	Total		Drive Conversion Rate	Stdev	p-value for drive inheritance compared to Mendelian expectation
#1	26	32	21	17	96		0.208333	0.0998226
#2	28	23	25	31	107		-0.046729	0.096568
#3	41	37	19	27	124		0.258065	0.0867608
#4	45	37	14	17	113		0.451327	0.083946
#5	42	56	14	27	139		0.410072	0.0773593
#6	30	40	17	24	111		0.261261	0.0916192
#7	36	47	37	49	169		-0.0177515	0.076911
#8	39	33	25	27	124		0.16129	0.0886269
#9	27	41	12	10	90		0.511111	0.0906008
